# Bacteria with antibacterial activities isolated from *Magallana gigas* microbiota as potential probiotics against *Vibrio aestuarianus* infections in oyster farming

**DOI:** 10.1101/2025.04.07.647571

**Authors:** Luc Dantan, Marie-Agnès Travers, Lionel Degremont, Benjamin Morga, Prunelle Carcassonne, Mickael Mege, Yannick Fleury, Bruno Petton, Elise Maurouard, Jean-François Allienne, Gaëlle Courtay, Océane Romatif, Raphaël Lami, Laurent Intertaglia, Yannick Gueguen, Jeremie Vidal-Dupiol, Céline Cosseau, Eve Toulza

**Affiliations:** IHPE, Univ Perpignan Via Domitia, CNRS, IFREMER, Univ Montpellier, Perpignan, France; IHPE, Univ Montpellier, CNRS, IFREMER, Univ Perpignan Via Domitia, Montpellier, France; Ifremer, ASIM, F-17390 La Tremblade, France; Laboratoire de Biotechnologie et Chimie Marine, EA3884, Université de Bretagne Occidentale, Université Bretagne Sud, 29334 Quimper, France; Ifremer, UBO CNRS IRD, LEMAR UMR 6539 Argenton, France; Sorbonne Université, UPVD, CNRS, Laboratoire de Biodiversité et Biotechnologies Microbiennes, F-66650 Banyuls-sur-Mer, France; Sorbonne Université, CNRS, Bio2Mar, Observatoire Océanologique, 66650 Banyuls-sur-Mer, France; MARBEC, Univ Montpellier, CNRS, Ifremer, IRD, Sète, France

**Keywords:** *Magallana gigas*, Antibacterial activities, Microbiota, *Vibrio aestuarianus*, Aquaculture

## Abstract

**Introduction:** Oyster farming is a significant industry worldwide, but it is threatened by various diseases such as Pacific Oyster Mortality Syndrome or vibriosis. *V. aestuarianus* is a major cause of mortality for market-size oysters, resulting in significant economic losses for oyster farmers. Among the various control methods developed, probiotics appear to be a promising approach. More specifically, the use of the antibacterial activity of bacteria from the natural microbiota of the oyster *Magallana gigas* appears to be a sustainable solution against *V. aestuarianus* infections.

**Results:** Our study investigated the probiotic potential of bacteria isolated from the microbiota of *M. gigas* oysters. We screened a collection of 334 bacteria against eight target pathogens, including *V. aestuarianus*, and identified 78 bacteria with antibacterial activity for which eight retained this activity in their culture supernatants. Five strains were selected for further testing and exposed to oysters prior to *V. aestuarianus* infection. Our results show that four strains significantly reduced oyster mortality, with a maximum reduction of 70%. In addition, changes in oyster microbiota composition were observed following exposure, but the administered bacteria were not detected in the microbiota.

**Conclusion:** Our findings demonstrate the potential of oyster microbiota-derived bacteria as probiotics for disease control in oyster farming. This approach could provide a sustainable and environmentally friendly solution for the oyster farming industry. Further research is needed to understand the underlying mechanisms and to develop effective probiotic-based strategies for preventing *V. aestuarianus* infection.
