## Supplementary_File_1 Table S1-S2 for "Bacteria with antibacterial activities isolated from *Magallana gigas* microbiota as potential probiotics against *Vibrio aestuarianus* infections in oyster farming"

### Sheet: TABLE S1
Table S1: List of bacteria used as target during antibacterial tests
	Bacterial strain	Origin	Collection	Date of isolation	Significant association with POMS dysbiosis	Origin of oysters (France)	Reference
	Vibrio aestuarianus 02/041	oyster isolate	LNR	2002	No	Ifremer hatcheries, Argenton	Garnier et al. 2008
	Vibrio coralliilyticus 06/210	oyster isolate	LNR	2006	No	NA	Degremont et al. 2021
	Vibrio crassostreae J2-9	oyster isolate	LNR	2011	No	Bay of Brest at Pointe du Château	Lemire et al. 2015
	Vibrio harveyi Th15_O_A01	oyster isolate	IHPE	2015	No	Ifremer hatcheries (Decicomp project)	Oyanedel et al. 2023
	Amphitrea sp. 14/114-3T2	oyster isolate	LNR	2014	Yes	NA
	Marinobacterium sp. 05/091-3T1	oyster isolate	LNR	2005	Yes	Ifremer hatcheries, Ronce les Bains
	Marinomonas sp. 12/107-2T2	oyster isolate	LNR	2012	Yes	Ile Tudy
	Pseudoalteromonas sp. 09/041-1T3	oyster isolate	LNR	2009	Yes	NA

### Sheet: TABLE S2
Table S2: List of bacteria isolated from POMS-resistant oysters
				Taxonomy
	Strain number	Sampling_site	GPS coordinates	Kingdom	Phylum	Class	Order	Familly	Genus
	ARG 2	Brest	lat 48.3349572; long − 4.3189134	Bacteria	Proteobacteria	Alphaproteobacteria	Rhodobacterales	Rhodobacteraceae	Litoreibacter
	ARG 3	Brest	lat 48.3349572; long − 4.3189134	Bacteria	Proteobacteria	Gammaproteobacteria	Alteromonadales	Pseudoalteromonadaceae	Pseudoalteromonas
	ARG 9	Brest	lat 48.3349572; long − 4.3189134	Not_Identified
	ARG 14	Brest	lat 48.3349572; long − 4.3189134	Bacteria	Proteobacteria	Epsilonproteobacteria	Campylobacterales	Arcobacteraceae	Pseudarcobacter
	ARG 17	Brest	lat 48.3349572; long − 4.3189134	Bacteria	Proteobacteria	Gammaproteobacteria	Vibrionales	Vibrionaceae	Vibrio
	ARG 18	Brest	lat 48.3349572; long − 4.3189134	Bacteria	Bacteroidetes	Flavobacteriia	Flavobacteriales	Flavobacteriaceae	Lutibacter
	ARG 19	Brest	lat 48.3349572; long − 4.3189134	Bacteria	Proteobacteria	Gammaproteobacteria	Alteromonadales	Shewanellaceae	Shewanella
	ARG 20	Brest	lat 48.3349572; long − 4.3189134	Bacteria	Proteobacteria	Gammaproteobacteria	Vibrionales	Vibrionaceae	Vibrio
	ARG 21	Brest	lat 48.3349572; long − 4.3189134	Bacteria	Proteobacteria	Gammaproteobacteria	Alteromonadales	Shewanellaceae	Shewanella
	ARG 22	Brest	lat 48.3349572; long − 4.3189134	Bacteria	Proteobacteria	Gammaproteobacteria	Vibrionales	Vibrionaceae	Vibrio
	ARG 23	Brest	lat 48.3349572; long − 4.3189134	Bacteria	Proteobacteria	Gammaproteobacteria	Vibrionales	Vibrionaceae	Vibrio
	ARG 24	Brest	lat 48.3349572; long − 4.3189134	Bacteria	Proteobacteria	Gammaproteobacteria	Vibrionales	Vibrionaceae	Vibrio
	ARG 25	Brest	lat 48.3349572; long − 4.3189134	Bacteria	Firmicutes	Bacilli	Bacillales	Bacillaceae	Oceanobacillus
	ARG 26	Brest	lat 48.3349572; long − 4.3189134	Bacteria	Proteobacteria	Gammaproteobacteria	Alteromonadales	Colwelliaceae	Colwellia
	ARG 27	Brest	lat 48.3349572; long − 4.3189134	Bacteria	Proteobacteria	Gammaproteobacteria	Alteromonadales	Shewanellaceae	Shewanella
	ARG 28	Brest	lat 48.3349572; long − 4.3189134	Bacteria	Proteobacteria	Gammaproteobacteria	Alteromonadales	Shewanellaceae	Shewanella
	ARG 29	Brest	lat 48.3349572; long − 4.3189134	Bacteria	Proteobacteria	Betaproteobacteria	Burkholderiales	Comamonadaceae	Hydrogenophaga
	ARG 30	Brest	lat 48.3349572; long − 4.3189134	Bacteria	Bacteroidetes	Flavobacteriia	Flavobacteriales	Flavobacteriaceae	Subsaxibacter
	ARG 31	Brest	lat 48.3349572; long − 4.3189134	Bacteria	Bacteroidetes	Flavobacteriia	Flavobacteriales	Flavobacteriaceae	Flaviramulus
	ARG 32	Brest	lat 48.3349572; long − 4.3189134	Bacteria	Proteobacteria	Gammaproteobacteria	Alteromonadales	Agarivorans_f	Agarivorans
	ARG 33	Brest	lat 48.3349572; long − 4.3189134	Bacteria	Firmicutes	Bacilli	Bacillales	Bacillaceae	Alkalihalobacillus
	ARG 34	Brest	lat 48.3349572; long − 4.3189134	Bacteria	Proteobacteria	Alphaproteobacteria	Sphingomonadales	Erythrobacteraceae	Erythrobacter
	ARG 35	Brest	lat 48.3349572; long − 4.3189134	Bacteria	Proteobacteria	Alphaproteobacteria	Sphingomonadales	Erythrobacteraceae	Pontixanthobacter
	ARG 36	Brest	lat 48.3349572; long − 4.3189134	Bacteria	Proteobacteria	Alphaproteobacteria	Sphingomonadales	Erythrobacteraceae	Pontixanthobacter
	ARG 37	Brest	lat 48.3349572; long − 4.3189134	Bacteria	Proteobacteria	Gammaproteobacteria	Vibrionales	Vibrionaceae	Vibrio
	ARG 39	Brest	lat 48.3349572; long − 4.3189134	Bacteria	Proteobacteria	Alphaproteobacteria	Rhodobacterales	Rhodobacteraceae	Marinibacterium
	ARG 40	Brest	lat 48.3349572; long − 4.3189134	Not_Identified
	ARG 41	Brest	lat 48.3349572; long − 4.3189134	Bacteria	Actinobacteria	Actinomycetia	Microbacteriales	Microbacteriaceae	Microbacterium
	ARG 42	Brest	lat 48.3349572; long − 4.3189134	Bacteria	Actinobacteria	Actinomycetia	Microbacteriales	Microbacteriaceae	Microbacterium
	ARG 43	Brest	lat 48.3349572; long − 4.3189134	Bacteria	Actinobacteria	Actinomycetia	Microbacteriales	Microbacteriaceae	Microbacterium
	ARG 44	Brest	lat 48.3349572; long − 4.3189134	Not_Identified
	ARG 46	Brest	lat 48.3349572; long − 4.3189134	Bacteria	Firmicutes	Bacilli	Bacillales	Bacillaceae	Cytobacillus
	ARG 47	Brest	lat 48.3349572; long − 4.3189134	Bacteria	Proteobacteria	Gammaproteobacteria	Pseudomonadales	Pseudomonadaceae	Pseudomonas
	ARG 48	Brest	lat 48.3349572; long − 4.3189134	Bacteria	Proteobacteria	Gammaproteobacteria	Pseudomonadales	Pseudomonadaceae	Pseudomonas
	ARG 49	Brest	lat 48.3349572; long − 4.3189134	Bacteria	Actinobacteria	Actinomycetia	Streptomycetales	Streptomycetaceae	Streptomyces
	ARG 51	Brest	lat 48.3349572; long − 4.3189134	Bacteria	Bacteroidetes	Flavobacteriia	Flavobacteriales	Flavobacteriaceae	Arenibacter
	ARG 52	Brest	lat 48.3349572; long − 4.3189134	Not_Identified
	ARG 53	Brest	lat 48.3349572; long − 4.3189134	Bacteria	Proteobacteria	Gammaproteobacteria	Alteromonadales	Shewanellaceae	Shewanella
	ARG 56	Brest	lat 48.3349572; long − 4.3189134	Bacteria	Proteobacteria	Gammaproteobacteria	Alteromonadales	Shewanellaceae	Shewanella
	ARG 58	Brest	lat 48.3349572; long − 4.3189134	Bacteria	Proteobacteria	Alphaproteobacteria	Rhodobacterales	Rhodobacteraceae	Roseovarius
	ARG 59	Brest	lat 48.3349572; long − 4.3189134	Bacteria	Proteobacteria	Gammaproteobacteria	Vibrionales	Vibrionaceae	Vibrio
	ARG 60	Brest	lat 48.3349572; long − 4.3189134	Bacteria	Firmicutes	Bacilli	Bacillales	Bacillaceae	Alkalihalobacillus
	ARG 61	Brest	lat 48.3349572; long − 4.3189134	Bacteria	Firmicutes	Bacilli	Bacillales	Bacillaceae	Bacillus
	ARG 62	Brest	lat 48.3349572; long − 4.3189134	Bacteria	Bacteroidetes	Flavobacteriia	Flavobacteriales	Flavobacteriaceae	Tenacibaculum
	ARG 63	Brest	lat 48.3349572; long − 4.3189134	Bacteria	Bacteroidetes	Flavobacteriia	Flavobacteriales	Flavobacteriaceae	Tenacibaculum
	ARG 64	Brest	lat 48.3349572; long − 4.3189134	Bacteria	Proteobacteria	Alphaproteobacteria	Rhodobacterales	Rhodobacteraceae	Litoreibacter
	ARG 65	Brest	lat 48.3349572; long − 4.3189134	Bacteria	Firmicutes	Bacilli	Bacillales	Bacillaceae	Cytobacillus
	ARG 66	Brest	lat 48.3349572; long − 4.3189134	Bacteria	Bacteroidetes	Flavobacteriia	Flavobacteriales	Flavobacteriaceae	Tenacibaculum
	ARG 68	Brest	lat 48.3349572; long − 4.3189134	Bacteria	Proteobacteria	Alphaproteobacteria	Rhodobacterales	Rhodobacteraceae	Amaricoccus
	ARG 69	Brest	lat 48.3349572; long − 4.3189134	Bacteria	Proteobacteria	Gammaproteobacteria	Enterobacterales	Yersiniaceae	Serratia
	ARG 70	Brest	lat 48.3349572; long − 4.3189134	Bacteria	Firmicutes	Bacilli	Bacillales	Paenibacillaceae	Paenibacillus
	ARG 71	Brest	lat 48.3349572; long − 4.3189134	Bacteria	Proteobacteria	Alphaproteobacteria	Rhizobiales	Aurantimonadaceae	Jiella
	ARG 72	Brest	lat 48.3349572; long − 4.3189134	Bacteria	Proteobacteria	Alphaproteobacteria	Rhodobacterales	Rhodobacteraceae	Hasllibacter
	ARG 73	Brest	lat 48.3349572; long − 4.3189134	Bacteria	Actinobacteria	Actinomycetia	Microbacteriales	Microbacteriaceae	Microbacterium
	ARG 74	Brest	lat 48.3349572; long − 4.3189134	Bacteria	Actinobacteria	Actinomycetia	Mycobacteriales	Nocardiaceae	Nocardia
	ARG 75	Brest	lat 48.3349572; long − 4.3189134	Bacteria	Proteobacteria	Alphaproteobacteria	Sphingomonadales	Sphingomonadaceae	Parasphingorhabdus
	ARG 83	Brest	lat 48.3349572; long − 4.3189134	Bacteria	Actinobacteria	Actinomycetia	Micrococcales	Micrococcaceae	Arthrobacter
	ARG 84	Brest	lat 48.3349572; long − 4.3189134	Bacteria	Firmicutes	Bacilli	Bacillales	Bacillaceae	Alkalihalobacillus
	ARG 87	Brest	lat 48.3349572; long − 4.3189134	Bacteria	Actinobacteria	Actinomycetia	Microbacteriales	Microbacteriaceae	Microbacterium
	ARG 89	Brest	lat 48.3349572; long − 4.3189134	Bacteria	Proteobacteria	Gammaproteobacteria	Alteromonadales	Shewanellaceae	Shewanella
	ARG 96	Brest	lat 48.3349572; long − 4.3189134	Bacteria	Proteobacteria	Gammaproteobacteria	Alteromonadales	Shewanellaceae	Shewanella
	ARG 97	Brest	lat 48.3349572; long − 4.3189134	Bacteria	Firmicutes	Bacilli	Bacillales	Bacillaceae	Cytobacillus
	ARG 99	Brest	lat 48.3349572; long − 4.3189134	Bacteria	Proteobacteria	Alphaproteobacteria	Sphingomonadales	Erythrobacteraceae	Qipengyuania
	ARG 100	Brest	lat 48.3349572; long − 4.3189134	Bacteria	Firmicutes	Bacilli	Bacillales	Bacillaceae	Cytobacillus
	ARG 101	Brest	lat 48.3349572; long − 4.3189134	Bacteria	Proteobacteria	Alphaproteobacteria	Sphingomonadales	Erythrobacteraceae	Alteriqipengyuania
	ARG 102	Brest	lat 48.3349572; long − 4.3189134	Bacteria	Actinobacteria	Actinomycetia	Mycobacteriales	Gordoniaceae	Williamsia
	ARG 104	Brest	lat 48.3349572; long − 4.3189134	Bacteria	Proteobacteria	Alphaproteobacteria	Rhodobacterales	Rhodobacteraceae	Phycocomes
	ARG 107	Brest	lat 48.3349572; long − 4.3189134	Bacteria	Firmicutes	Bacilli	Bacillales	Bacillaceae	Cytobacillus
	ARG 108	Brest	lat 48.3349572; long − 4.3189134	Bacteria	Proteobacteria	Alphaproteobacteria	Sphingomonadales	Sphingomonadaceae	Sphingorhabdus
	ARG 109	Brest	lat 48.3349572; long − 4.3189134	Bacteria	Proteobacteria	Gammaproteobacteria	Vibrionales	Vibrionaceae	Vibrio
	ARG 110	Brest	lat 48.3349572; long − 4.3189134	Not_Identified
	ARG 111	Brest	lat 48.3349572; long − 4.3189134	Bacteria	Proteobacteria	Gammaproteobacteria	Alteromonadales	Shewanellaceae	Shewanella
	ARG 112	Brest	lat 48.3349572; long − 4.3189134	Bacteria	Firmicutes	Bacilli	Bacillales	Bacillaceae	Cytobacillus
	ARG 113	Brest	lat 48.3349572; long − 4.3189134	Bacteria	Actinobacteria	Actinomycetia	Mycobacteriales	Nocardiaceae	Rhodococcus
	ARG 114	Brest	lat 48.3349572; long − 4.3189134	Bacteria	Proteobacteria	Gammaproteobacteria	Vibrionales	Vibrionaceae	Vibrio
	ARG 115	Brest	lat 48.3349572; long − 4.3189134	Not_Identified
	ARG 116	Brest	lat 48.3349572; long − 4.3189134	Not_Identified
	ARG 117	Brest	lat 48.3349572; long − 4.3189134	Bacteria	Actinobacteria	Actinomycetia	Mycobacteriales	Nocardiaceae	Rhodococcus
	ARG 118	Brest	lat 48.3349572; long − 4.3189134	Bacteria	Proteobacteria	Gammaproteobacteria	Alteromonadales	Pseudoalteromonadaceae	Pseudoalteromonas
	ARG 119	Brest	lat 48.3349572; long − 4.3189134	Bacteria	Actinobacteria	Actinomycetia	Microbacteriales	Microbacteriaceae	Microbacterium
	ARG 120	Brest	lat 48.3349572; long − 4.3189134	Bacteria	Bacteroidetes	Flavobacteriia	Flavobacteriales	Flavobacteriaceae	Mesonia
	ARG 121	Brest	lat 48.3349572; long − 4.3189134	Bacteria	Firmicutes	Bacilli	Bacillales	Bacillaceae	Alkalihalobacillus
	ARG 122	Brest	lat 48.3349572; long − 4.3189134	Bacteria	Proteobacteria	Alphaproteobacteria	Rhodobacterales	Rhodobacteraceae	Pseudophaeobacte
	ARG 123	Brest	lat 48.3349572; long − 4.3189134	Bacteria	Proteobacteria	Gammaproteobacteria	Vibrionales	Vibrionaceae	Vibrio
	ARG 124	Brest	lat 48.3349572; long − 4.3189134	Bacteria	Proteobacteria	Gammaproteobacteria	Alteromonadales	Shewanellaceae	Shewanella
	ARG 125	Brest	lat 48.3349572; long − 4.3189134	Not_Identified
	ARG 126	Brest	lat 48.3349572; long − 4.3189134	Bacteria	Proteobacteria	Gammaproteobacteria	Alteromonadales	Shewanellaceae	Shewanella
	ARG 127	Brest	lat 48.3349572; long − 4.3189134	Bacteria	Proteobacteria	Gammaproteobacteria	Vibrionales	Vibrionaceae	Vibrio
	ARG 128	Brest	lat 48.3349572; long − 4.3189134	Bacteria	Firmicutes	Bacilli	Bacillales	Bacillaceae	Alkalihalobacillus
	ARG 129	Brest	lat 48.3349572; long − 4.3189134	Bacteria	Proteobacteria	Gammaproteobacteria	Alteromonadales	Shewanellaceae	Shewanella
	ARG 130	Brest	lat 48.3349572; long − 4.3189134	Bacteria	Proteobacteria	Alphaproteobacteria	Rhodobacterales	Rhodobacteraceae	Roseovarius
	ARG 131	Brest	lat 48.3349572; long − 4.3189134	Not_Identified
	ARG 132	Brest	lat 48.3349572; long − 4.3189134	Not_Identified
	ARG 133	Brest	lat 48.3349572; long − 4.3189134	Bacteria	Proteobacteria	Gammaproteobacteria	Alteromonadales	Pseudoalteromonadaceae	Pseudoalteromonas
	ARG 134	Brest	lat 48.3349572; long − 4.3189134	Bacteria	Proteobacteria	Gammaproteobacteria	Alteromonadales	Shewanellaceae	Shewanella
	ARG 135	Brest	lat 48.3349572; long − 4.3189134	Bacteria	Proteobacteria	Gammaproteobacteria	Vibrionales	Vibrionaceae	Vibrio
	ARG 136	Brest	lat 48.3349572; long − 4.3189134	Bacteria	Proteobacteria	Gammaproteobacteria	Vibrionales	Vibrionaceae	Vibrio
	LTB 1	La Tremblade	lat 45.8029675; long − 1.1534223	Bacteria	Proteobacteria	Gammaproteobacteria	Vibrionales	Vibrionaceae	Vibrio
	LTB 3	La Tremblade	lat 45.8029675; long − 1.1534223	Bacteria	Bacteroidetes	Flavobacteriia	Flavobacteriales	Flavobacteriaceae	Salegentibacter
	LTB 6	La Tremblade	lat 45.8029675; long − 1.1534223	Bacteria	Firmicutes	Bacilli	Bacillales	Bacillaceae	Bacillus
	LTB 7	La Tremblade	lat 45.8029675; long − 1.1534223	Bacteria	Proteobacteria	Gammaproteobacteria	Alteromonadales	Idiomarinaceae	Idiomarina
	LTB 8	La Tremblade	lat 45.8029675; long − 1.1534223	Bacteria	Proteobacteria	Alphaproteobacteria	Rhodobacterales	Rhodobacteraceae	Pseudophaeobacter
	LTB 9	La Tremblade	lat 45.8029675; long − 1.1534223	Bacteria	Actinobacteria	Actinomycetia	Microbacteriales	Microbacteriaceae	Microbacterium
	LTB 10	La Tremblade	lat 45.8029675; long − 1.1534223	Bacteria	Proteobacteria	Gammaproteobacteria	Alteromonadales	Idiomarinaceae	Idiomarina
	LTB 11	La Tremblade	lat 45.8029675; long − 1.1534223	Bacteria	Proteobacteria	Gammaproteobacteria	Oceanospirillales	Halomonadaceae	Halomonas
	LTB 12	La Tremblade	lat 45.8029675; long − 1.1534223	Bacteria	Proteobacteria	Gammaproteobacteria	Alteromonadales	Shewanellaceae	Shewanella
	LTB 13	La Tremblade	lat 45.8029675; long − 1.1534223	Bacteria	Proteobacteria	Gammaproteobacteria	Alteromonadales	Shewanellaceae	Shewanella
	LTB 14	La Tremblade	lat 45.8029675; long − 1.1534223	Bacteria	Actinobacteria	Actinomycetia	Microbacteriales	Microbacteriaceae	Microterricola
	LTB 15	La Tremblade	lat 45.8029675; long − 1.1534223	Not_Identified
	LTB 16	La Tremblade	lat 45.8029675; long − 1.1534223	Bacteria	Proteobacteria	Alphaproteobacteria	Sphingomonadales	Erythrobacteraceae	Qipengyuania
	LTB 22	La Tremblade	lat 45.8029675; long − 1.1534223	Bacteria	Bacteroidetes	Flavobacteriia	Flavobacteriales	Flavobacteriaceae	Cellulophaga
	LTB 24	La Tremblade	lat 45.8029675; long − 1.1534223	Bacteria	Proteobacteria	Gammaproteobacteria	Vibrionales	Vibrionaceae	Vibrio
	LTB 27	La Tremblade	lat 45.8029675; long − 1.1534223	Bacteria	Proteobacteria	Alphaproteobacteria	Sphingomonadales	Erythrobacteraceae	Erythrobacter
	LTB 28	La Tremblade	lat 45.8029675; long − 1.1534223	Bacteria	Proteobacteria	Betaproteobacteria	Burkholderiales	Comamonadaceae	Variovorax
	LTB 29	La Tremblade	lat 45.8029675; long − 1.1534223	Bacteria	Proteobacteria	Gammaproteobacteria	Enterobacterales	Yersiniaceae	Serratia
	LTB 30	La Tremblade	lat 45.8029675; long − 1.1534223	Bacteria	Proteobacteria	Gammaproteobacteria	Pseudomonadales	Moraxellaceae	Psychrobacter
	LTB 31	La Tremblade	lat 45.8029675; long − 1.1534223	Bacteria	Proteobacteria	Gammaproteobacteria	Pseudomonadales	Moraxellaceae	Psychrobacter
	LTB 33	La Tremblade	lat 45.8029675; long − 1.1534223	Bacteria	Actinobacteria	Actinomycetia	Streptomycetales	Streptomycetaceae	Streptomyces
	LTB 34	La Tremblade	lat 45.8029675; long − 1.1534223	Bacteria	Proteobacteria	Gammaproteobacteria	Vibrionales	Vibrionaceae	Vibrio
	LTB 35	La Tremblade	lat 45.8029675; long − 1.1534223	Bacteria	Actinobacteria	Actinomycetia	Mycobacteriales	Nocardiaceae	Rhodococcus
	LTB 36	La Tremblade	lat 45.8029675; long − 1.1534223	Bacteria	Proteobacteria	Alphaproteobacteria	Sphingomonadales	Erythrobacteraceae	Qipengyuania
	LTB 37	La Tremblade	lat 45.8029675; long − 1.1534223	Bacteria	Proteobacteria	Gammaproteobacteria	Pseudomonadales	Pseudomonadaceae	Pseudomonas
	LTB 39	La Tremblade	lat 45.8029675; long − 1.1534223	Bacteria	Actinobacteria	Actinomycetia	Microbacteriales	Microbacteriaceae	Microbacterium
	LTB 41	La Tremblade	lat 45.8029675; long − 1.1534223	Bacteria	Proteobacteria	Alphaproteobacteria	Rhodobacterales	Rhodobacteraceae	Pseudoseohaeicola
	LTB 47	La Tremblade	lat 45.8029675; long − 1.1534223	Bacteria	Proteobacteria	Gammaproteobacteria	Oceanospirillales	Halomonadaceae	Halomonas
	LTB 48	La Tremblade	lat 45.8029675; long − 1.1534223	Bacteria	Proteobacteria	Gammaproteobacteria	Oceanospirillales	Halomonadaceae	Cobetia
	LTB 49	La Tremblade	lat 45.8029675; long − 1.1534223	Bacteria	Proteobacteria	Gammaproteobacteria	Salinisphaerales	Salinisphaeraceae	Salinisphaera
	LTB 51	La Tremblade	lat 45.8029675; long − 1.1534223	Bacteria	Firmicutes	Bacilli	Bacillales	Bacillaceae	Cytobacillus
	LTB 52	La Tremblade	lat 45.8029675; long − 1.1534223	Bacteria	Actinobacteria	Actinomycetia	Micrococcales	Micrococcaceae	Kocuria
	LTB 53	La Tremblade	lat 45.8029675; long − 1.1534223	Bacteria	Proteobacteria	Gammaproteobacteria	Oceanospirillales	Halomonadaceae	Halomonas
	LTB 55	La Tremblade	lat 45.8029675; long − 1.1534223	Bacteria	Actinobacteria	Actinomycetia	Mycobacteriales	Nocardiaceae	Rhodococcus
	LTB 56	La Tremblade	lat 45.8029675; long − 1.1534223	Bacteria	Firmicutes	Bacilli	Bacillales	Bacillaceae	Salimicrobium
	LTB 57	La Tremblade	lat 45.8029675; long − 1.1534223	Bacteria	Proteobacteria	Gammaproteobacteria	Oceanospirillales	Halomonadaceae	Halomonas
	LTB 58	La Tremblade	lat 45.8029675; long − 1.1534223	Bacteria	Firmicutes	Bacilli	Bacillales	Bacillaceae	Jeotgalibacillus
	LTB 60	La Tremblade	lat 45.8029675; long − 1.1534223	Bacteria	Actinobacteria	Actinomycetia	Microbacteriales	Microbacteriaceae	Microbacterium
	LTB 66	La Tremblade	lat 45.8029675; long − 1.1534223	Bacteria	Proteobacteria	Gammaproteobacteria	Oceanospirillales	Halomonadaceae	Halomonas
	LTB 69	La Tremblade	lat 45.8029675; long − 1.1534223	Bacteria	Proteobacteria	Gammaproteobacteria	Lysobacterales	Lysobacteraceae	Arenimonas
	LTB 70	La Tremblade	lat 45.8029675; long − 1.1534223	Bacteria	Firmicutes	Bacilli	Bacillales	Bacillaceae	Cytobacillus
	LTB 74	La Tremblade	lat 45.8029675; long − 1.1534223	Bacteria	Proteobacteria	Gammaproteobacteria	Oceanospirillales	Oceanospirillaceae	Neptunomonas
	LTB 75	La Tremblade	lat 45.8029675; long − 1.1534223	Bacteria	Proteobacteria	Gammaproteobacteria	Oceanospirillales	Oceanospirillaceae	Neptunomonas
	LTB 76	La Tremblade	lat 45.8029675; long − 1.1534223	Bacteria	Actinobacteria	Actinomycetia	Microbacteriales	Microbacteriaceae	Microbacterium
	LTB 77	La Tremblade	lat 45.8029675; long − 1.1534223	Bacteria	Bacteroidetes	Flavobacteriia	Flavobacteriales	Flavobacteriaceae	Cellulophaga
	LTB 79	La Tremblade	lat 45.8029675; long − 1.1534223	Bacteria	Bacteroidetes	Flavobacteriia	Flavobacteriales	Flavobacteriaceae	Flaviramulus
	LTB 83	La Tremblade	lat 45.8029675; long − 1.1534223	Bacteria	Proteobacteria	Gammaproteobacteria	Pseudomonadales	Moraxellaceae	Psychrobacter
	LTB 85	La Tremblade	lat 45.8029675; long − 1.1534223	Bacteria	Firmicutes	Bacilli	Bacillales	Bacillaceae	Alkalihalobacillus
	LTB 87	La Tremblade	lat 45.8029675; long − 1.1534223	Bacteria	Proteobacteria	Gammaproteobacteria	Oceanospirillales	Halomonadaceae	Halomonas
	LTB 88	La Tremblade	lat 45.8029675; long − 1.1534223	Bacteria	Firmicutes	Bacilli	Bacillales	Bacillaceae	Bacillus
	LTB 89	La Tremblade	lat 45.8029675; long − 1.1534223	Bacteria	Actinobacteria	Actinomycetia	Micrococcales	Micrococcaceae	Kocuria
	LTB 91	La Tremblade	lat 45.8029675; long − 1.1534223	Bacteria	Firmicutes	Bacilli	Bacillales	Bacillaceae	Oceanobacillus
	LTB 92	La Tremblade	lat 45.8029675; long − 1.1534223	Bacteria	Bacteroidetes	Flavobacteriia	Flavobacteriales	Weeksellaceae	Spongiimonas
	LTB 93	La Tremblade	lat 45.8029675; long − 1.1534223	Bacteria	Proteobacteria	Alphaproteobacteria	Rhodobacterales	Rhodobacteraceae	Sulfitobacter
	LTB 95	La Tremblade	lat 45.8029675; long − 1.1534223	Bacteria	Proteobacteria	Alphaproteobacteria	Rhodobacterales	Rhodobacteraceae	Paracoccus
	LTB 97	La Tremblade	lat 45.8029675; long − 1.1534223	Bacteria	Proteobacteria	Gammaproteobacteria	Oceanospirillales	Halomonadaceae	Halomonas
	LTB 98	La Tremblade	lat 45.8029675; long − 1.1534223	Bacteria	Bacteroidetes	Flavobacteriia	Flavobacteriales	Flavobacteriaceae	Salegentibacter
	LTB 99	La Tremblade	lat 45.8029675; long − 1.1534223	Bacteria	Bacteroidetes	Flavobacteriia	Flavobacteriales	Flavobacteriaceae	Gramella
	LTB 100	La Tremblade	lat 45.8029675; long − 1.1534223	Bacteria	Proteobacteria	Gammaproteobacteria	Oceanospirillales	Halomonadaceae	Chromohalobacter
	LTB 101	La Tremblade	lat 45.8029675; long − 1.1534223	Bacteria	Proteobacteria	Gammaproteobacteria	Oceanospirillales	Halomonadaceae	Halomonas
	LTB 102	La Tremblade	lat 45.8029675; long − 1.1534223	Bacteria	Proteobacteria	Gammaproteobacteria	Oceanospirillales	Halomonadaceae	Halomonas
	LTB 105	La Tremblade	lat 45.8029675; long − 1.1534223	Bacteria	Proteobacteria	Alphaproteobacteria	Rhodobacterales	Rhodobacteraceae	Tritonibacter
	LTB 106	La Tremblade	lat 45.8029675; long − 1.1534223	Bacteria	Firmicutes	Bacilli	Bacillales	Bacillaceae	Alkalihalobacillus
	LTB 109	La Tremblade	lat 45.8029675; long − 1.1534223	Bacteria	Proteobacteria	Gammaproteobacteria	Oceanospirillales	Halomonadaceae	Cobetia
	LTB 110	La Tremblade	lat 45.8029675; long − 1.1534223	Bacteria	Proteobacteria	Gammaproteobacteria	Oceanospirillales	Halomonadaceae	Chromohalobacter
	LTB 111	La Tremblade	lat 45.8029675; long − 1.1534223	Bacteria	Proteobacteria	Gammaproteobacteria	Alteromonadales	Idiomarinaceae	Idiomarina
	LTB 112	La Tremblade	lat 45.8029675; long − 1.1534223	Bacteria	Bacteroidetes	Flavobacteriia	Flavobacteriales	Flavobacteriaceae	Salegentibacter
	LTB 113	La Tremblade	lat 45.8029675; long − 1.1534223	Bacteria	Bacteroidetes	Flavobacteriia	Flavobacteriales	Flavobacteriaceae	Salegentibacter
	LTB 118	La Tremblade	lat 45.8029675; long − 1.1534223	Bacteria	Bacteroidetes	Flavobacteriia	Flavobacteriales	Flavobacteriaceae	Salegentibacter
	LTB 122	La Tremblade	lat 45.8029675; long − 1.1534223	Bacteria	Actinobacteria	Actinomycetia	Microbacteriales	Microbacteriaceae	Agrococcus
	LTB 123	La Tremblade	lat 45.8029675; long − 1.1534223	Bacteria	Actinobacteria	Actinomycetia	Microbacteriales	Microbacteriaceae	Agrococcus
	LTB 124	La Tremblade	lat 45.8029675; long − 1.1534223	Bacteria	Actinobacteria	Actinomycetia	Microbacteriales	Microbacteriaceae	Agrococcus
	LTB 127	La Tremblade	lat 45.8029675; long − 1.1534223	Bacteria	Proteobacteria	Alphaproteobacteria	Rhodobacterales	Rhodobacteraceae	Sulfitobacter
	LTB 128	La Tremblade	lat 45.8029675; long − 1.1534223	Bacteria	Bacteroidetes	Flavobacteriia	Flavobacteriales	Flavobacteriaceae	Aquimarina
	LTB 129	La Tremblade	lat 45.8029675; long − 1.1534223	Not_Identified
	LTB 130	La Tremblade	lat 45.8029675; long − 1.1534223	Not_Identified
	LTB 131	La Tremblade	lat 45.8029675; long − 1.1534223	Bacteria	Proteobacteria	Alphaproteobacteria	Rhodobacterales	Rhodobacteraceae	Aestuariibius
	LTB 132	La Tremblade	lat 45.8029675; long − 1.1534223	Bacteria	Bacteroidetes	Flavobacteriia	Flavobacteriales	Flavobacteriaceae	Aquimarina
	LTB 133	La Tremblade	lat 45.8029675; long − 1.1534223	Bacteria	Bacteroidetes	Flavobacteriia	Flavobacteriales	Flavobacteriaceae	Aquimarina
	LTB 134	La Tremblade	lat 45.8029675; long − 1.1534223	Bacteria	Bacteroidetes	Flavobacteriia	Flavobacteriales	Flavobacteriaceae	Muricauda
	LTB 135	La Tremblade	lat 45.8029675; long − 1.1534223	Bacteria	Proteobacteria	Alphaproteobacteria	Sphingomonadales	Erythrobacteraceae	Erythrobacter
	LTB 136	La Tremblade	lat 45.8029675; long − 1.1534223	Bacteria	Proteobacteria	Alphaproteobacteria	Sphingomonadales	Sphingomonadaceae	Sphingorhabdus
	LTB 137	La Tremblade	lat 45.8029675; long − 1.1534223	Bacteria	Proteobacteria	Gammaproteobacteria	Alteromonadales	Pseudoalteromonadaceae	Pseudoalteromonas
	LTB 138	La Tremblade	lat 45.8029675; long − 1.1534223	Not_Identified
	LTB 139	La Tremblade	lat 45.8029675; long − 1.1534223	Bacteria	Proteobacteria	Betaproteobacteria	Burkholderiales	Comamonadaceae	Variovorax
	LTB 140	La Tremblade	lat 45.8029675; long − 1.1534223	Not_Identified
	LTB 141	La Tremblade	lat 45.8029675; long − 1.1534223	Bacteria	Proteobacteria	Alphaproteobacteria	Sphingomonadales	Erythrobacteraceae	Qipengyuania
	LTB 142	La Tremblade	lat 45.8029675; long − 1.1534223	Bacteria	Bacteroidetes	Flavobacteriia	Flavobacteriales	Flavobacteriaceae	Maritimimonas
	LTB 143	La Tremblade	lat 45.8029675; long − 1.1534223	Bacteria	Firmicutes	Bacilli	Bacillales	Bacillaceae	Cytobacillus
	LTB 144	La Tremblade	lat 45.8029675; long − 1.1534223	Not_Identified
	LTB 145	La Tremblade	lat 45.8029675; long − 1.1534223	Not_Identified
	LTB 146	La Tremblade	lat 45.8029675; long − 1.1534223	Not_Identified
	LTB 147	La Tremblade	lat 45.8029675; long − 1.1534223	Not_Identified
	LTB 148	La Tremblade	lat 45.8029675; long − 1.1534223	Bacteria	Bacteroidetes	Flavobacteriia	Flavobacteriales	Flavobacteriaceae	Cellulophaga
	LTB 149	La Tremblade	lat 45.8029675; long − 1.1534223	Bacteria	Proteobacteria	Gammaproteobacteria	Oceanospirillales	Oceanospirillaceae	Neptunomonas
	LTB 150	La Tremblade	lat 45.8029675; long − 1.1534223	Not_Identified
	LTB 151	La Tremblade	lat 45.8029675; long − 1.1534223	Bacteria	Proteobacteria	Gammaproteobacteria	Vibrionales	Vibrionaceae	Vibrio
	LTB 152	La Tremblade	lat 45.8029675; long − 1.1534223	Bacteria	Actinobacteria	Actinomycetia	Microbacteriales	Microbacteriaceae	Microbacterium
	LTB 153	La Tremblade	lat 45.8029675; long − 1.1534223	Not_Identified
	LTB 154	La Tremblade	lat 45.8029675; long − 1.1534223	Not_Identified
	LTB 155	La Tremblade	lat 45.8029675; long − 1.1534223	Bacteria	Firmicutes	Bacilli	Bacillales	Bacillaceae	Peribacillus
	LTB 156	La Tremblade	lat 45.8029675; long − 1.1534223	Bacteria	Firmicutes	Bacilli	Bacillales	Bacillaceae	Peribacillus
	LTB 157	La Tremblade	lat 45.8029675; long − 1.1534223	Bacteria	Proteobacteria	Gammaproteobacteria	Enterobacterales	Yersiniaceae	Serratia
	LTB 158	La Tremblade	lat 45.8029675; long − 1.1534223	Not_Identified
	LTB 159	La Tremblade	lat 45.8029675; long − 1.1534223	Not_Identified
	LTB 160	La Tremblade	lat 45.8029675; long − 1.1534223	Bacteria	Bacteroidetes	Flavobacteriia	Flavobacteriales	Flavobacteriaceae	Aquimarina
	LTB 161	La Tremblade	lat 45.8029675; long − 1.1534223	Bacteria	Proteobacteria	Alphaproteobacteria	Sphingomonadales	Erythrobacteraceae	Qipengyuania
	LTB 162	La Tremblade	lat 45.8029675; long − 1.1534223	Bacteria	Proteobacteria	Gammaproteobacteria	Vibrionales	Vibrionaceae	Photobacterium
	LTB 163	La Tremblade	lat 45.8029675; long − 1.1534223	Bacteria	Proteobacteria	Gammaproteobacteria	Vibrionales	Vibrionaceae	Vibrio
	LTB 164	La Tremblade	lat 45.8029675; long − 1.1534223	Bacteria	Bacteroidetes	Flavobacteriia	Flavobacteriales	Flavobacteriaceae	Cellulophaga
	LTB 165	La Tremblade	lat 45.8029675; long − 1.1534223	Bacteria	Proteobacteria	Gammaproteobacteria	Oceanospirillales	Oceanospirillaceae	Neptunomonas
	LTB 166	La Tremblade	lat 45.8029675; long − 1.1534223	Bacteria	Proteobacteria	Gammaproteobacteria	Vibrionales	Vibrionaceae	Vibrio
	LTB 167	La Tremblade	lat 45.8029675; long − 1.1534223	Not_Identified
	LTB 168	La Tremblade	lat 45.8029675; long − 1.1534223	Bacteria	Proteobacteria	Alphaproteobacteria	Rhodobacterales	Rhodobacteraceae	Sulfitobacter
	ARC 3	Arcachon	lat 44.6813750; long − 1.1402178	Bacteria	Firmicutes	Bacilli	Bacillales	Bacillaceae	Cytobacillus
	ARC 5	Arcachon	lat 44.6813750; long − 1.1402178	Bacteria	Bacteroidetes	Flavobacteriia	Flavobacteriales	Flavobacteriaceae	Salegentibacter
	ARC 6	Arcachon	lat 44.6813750; long − 1.1402178	Bacteria	Firmicutes	Bacilli	Bacillales	Bacillaceae	Cytobacillus
	ARC 7	Arcachon	lat 44.6813750; long − 1.1402178	Bacteria	Proteobacteria	Gammaproteobacteria	Alteromonadales	Shewanellaceae	Shewanella
	ARC 9	Arcachon	lat 44.6813750; long − 1.1402178	Bacteria	Proteobacteria	Gammaproteobacteria	Vibrionales	Vibrionaceae	Vibrio
	ARC 11	Arcachon	lat 44.6813750; long − 1.1402178	Bacteria	Firmicutes	Bacilli	Bacillales	Bacillaceae	Cytobacillus
	ARC 13	Arcachon	lat 44.6813750; long − 1.1402178	Bacteria	Firmicutes	Bacilli	Bacillales	Bacillaceae	Bacillus
	ARC 14	Arcachon	lat 44.6813750; long − 1.1402178	Bacteria	Firmicutes	Bacilli	Bacillales	Bacillaceae	Bacillus
	ARC 18	Arcachon	lat 44.6813750; long − 1.1402178	Bacteria	Proteobacteria	Gammaproteobacteria	Vibrionales	Vibrionaceae	Vibrio
	ARC 20	Arcachon	lat 44.6813750; long − 1.1402178	Bacteria	Firmicutes	Bacilli	Bacillales	Bacillaceae	Bacillus
	ARC 21	Arcachon	lat 44.6813750; long − 1.1402178	Bacteria	Proteobacteria	Gammaproteobacteria	Alteromonadales	Shewanellaceae	Shewanella
	ARC 23	Arcachon	lat 44.6813750; long − 1.1402178	Bacteria	Bacteroidetes	Bacteroidia	Bacteroidales	Marinifilaceae	Marinifilum
	ARC 25	Arcachon	lat 44.6813750; long − 1.1402178	Bacteria	Proteobacteria	Gammaproteobacteria	Cellvibrionales	Microbulbiferaceae	Microbulbifer
	ARC 28	Arcachon	lat 44.6813750; long − 1.1402178	Bacteria	Proteobacteria	Gammaproteobacteria	Vibrionales	Vibrionaceae	Vibrio
	ARC 29	Arcachon	lat 44.6813750; long − 1.1402178	Bacteria	Firmicutes	Bacilli	Bacillales	Bacillaceae	Cytobacillus
	ARC 33	Arcachon	lat 44.6813750; long − 1.1402178	Bacteria	Proteobacteria	Gammaproteobacteria	Vibrionales	Vibrionaceae	Vibrio
	ARC 34	Arcachon	lat 44.6813750; long − 1.1402178	Bacteria	Firmicutes	Bacilli	Bacillales	Bacillaceae	Bacillus
	ARC 35	Arcachon	lat 44.6813750; long − 1.1402178	Not_Identified
	ARC 37	Arcachon	lat 44.6813750; long − 1.1402178	Bacteria	Proteobacteria	Gammaproteobacteria	Vibrionales	Vibrionaceae	Vibrio
	ARC 40	Arcachon	lat 44.6813750; long − 1.1402178	Bacteria	Proteobacteria	Alphaproteobacteria	Rhodobacterales	Rhodobacteraceae	Paracoccus
	ARC 41	Arcachon	lat 44.6813750; long − 1.1402178	Bacteria	Proteobacteria	Gammaproteobacteria	Alteromonadales	Shewanellaceae	Shewanella
	ARC 42	Arcachon	lat 44.6813750; long − 1.1402178	Bacteria	Proteobacteria	Gammaproteobacteria	Vibrionales	Vibrionaceae	Vibrio
	ARC 45	Arcachon	lat 44.6813750; long − 1.1402178	Bacteria	Actinobacteria	Actinomycetia	Microbacteriales	Microbacteriaceae	Microbacterium
	ARC 48	Arcachon	lat 44.6813750; long − 1.1402178	Bacteria	Proteobacteria	Betaproteobacteria	Burkholderiales	Comamonadaceae	Variovorax
	ARC 50	Arcachon	lat 44.6813750; long − 1.1402178	Bacteria	Proteobacteria	Alphaproteobacteria	Sphingomonadales	Sphingosinicellaceae	Pacificimonas
	ARC 51	Arcachon	lat 44.6813750; long − 1.1402178	Bacteria	Proteobacteria	Gammaproteobacteria	Alteromonadales	Agarivorans_f	Agarivorans
	ARC 54	Arcachon	lat 44.6813750; long − 1.1402178	Bacteria	Proteobacteria	Gammaproteobacteria	Alteromonadales	Shewanellaceae	Shewanella
	ARC 55	Arcachon	lat 44.6813750; long − 1.1402178	Bacteria	Proteobacteria	Gammaproteobacteria	Alteromonadales	Colwelliaceae	Colwellia
	ARC 56	Arcachon	lat 44.6813750; long − 1.1402178	Bacteria	Proteobacteria	Gammaproteobacteria	Vibrionales	Vibrionaceae	Vibrio
	ARC 57	Arcachon	lat 44.6813750; long − 1.1402178	Bacteria	Bacteroidetes	Bacteroidia	Bacteroidales	Marinifilaceae	Labilibaculum
	ARC 58	Arcachon	lat 44.6813750; long − 1.1402178	Bacteria	Firmicutes	Bacilli	Bacillales	Bacillaceae	Oceanobacillus
	ARC 59	Arcachon	lat 44.6813750; long − 1.1402178	Bacteria	Proteobacteria	Gammaproteobacteria	Oceanospirillales	Oceanospirillaceae	Neptunomonas
	ARC 60	Arcachon	lat 44.6813750; long − 1.1402178	Bacteria	Proteobacteria	Gammaproteobacteria	Alteromonadales	Shewanellaceae	Shewanella
	ARC 61	Arcachon	lat 44.6813750; long − 1.1402178	Bacteria	Firmicutes	Bacilli	Bacillales	Bacillaceae	Oceanobacillus
	ARC 62	Arcachon	lat 44.6813750; long − 1.1402178	Bacteria	Proteobacteria	Gammaproteobacteria	Vibrionales	Vibrionaceae	Vibrio
	ARC 63	Arcachon	lat 44.6813750; long − 1.1402178	Bacteria	Proteobacteria	Gammaproteobacteria	Vibrionales	Vibrionaceae	Vibrio
	ARC 64	Arcachon	lat 44.6813750; long − 1.1402178	Bacteria	Bacteroidetes	Flavobacteriia	Flavobacteriales	Flavobacteriaceae	Tenacibaculum
	ARC 65	Arcachon	lat 44.6813750; long − 1.1402178	Bacteria	Bacteroidetes	Flavobacteriia	Flavobacteriales	Flavobacteriaceae	Tenacibaculum
	ARC 66	Arcachon	lat 44.6813750; long − 1.1402178	Not_Identified
	ARC 67	Arcachon	lat 44.6813750; long − 1.1402178	Not_Identified
	ARC 68	Arcachon	lat 44.6813750; long − 1.1402178	Bacteria	Actinobacteria	Actinomycetia	Dermabacterales	Dermabacteraceae	Brachybacterium
	ARC 69	Arcachon	lat 44.6813750; long − 1.1402178	Bacteria	Proteobacteria	Alphaproteobacteria	Rhodobacterales	Hyphomonadaceae	Algimonas
	ARC 71	Arcachon	lat 44.6813750; long − 1.1402178	Bacteria	Proteobacteria	Gammaproteobacteria	Alteromonadales	Marinobacter_f	Marinobacter
	ARC 73	Arcachon	lat 44.6813750; long − 1.1402178	Bacteria	Firmicutes	Bacilli	Bacillales	Bacillaceae	Oceanobacillus
	ARC 76	Arcachon	lat 44.6813750; long − 1.1402178	Not_Identified
	ARC 77	Arcachon	lat 44.6813750; long − 1.1402178	Bacteria	Proteobacteria	Epsilonproteobacteria	Campylobacterales	Arcobacteraceae	BDIR_g
	ARC 79	Arcachon	lat 44.6813750; long − 1.1402178	Bacteria	Bacteroidetes	Flavobacteriia	Flavobacteriales	Flavobacteriaceae	Tenacibaculum
	ARC 80	Arcachon	lat 44.6813750; long − 1.1402178	Bacteria	Bacteroidetes	Flavobacteriia	Flavobacteriales	Flavobacteriaceae	Tenacibaculum
	ARC 81	Arcachon	lat 44.6813750; long − 1.1402178	Bacteria	Proteobacteria	Alphaproteobacteria	Sphingomonadales	Erythrobacteraceae	Qipengyuania
	ARC 82	Arcachon	lat 44.6813750; long − 1.1402178	Bacteria	Firmicutes	Bacilli	Bacillales	Bacillaceae	Oceanobacillus
	ARC 83	Arcachon	lat 44.6813750; long − 1.1402178	Bacteria	Proteobacteria	Alphaproteobacteria	Sphingomonadales	Sphingomonadaceae	Sphingorhabdus
	ARC 84	Arcachon	lat 44.6813750; long − 1.1402178	Bacteria	Bacteroidetes	Flavobacteriia	Flavobacteriales	Flavobacteriaceae	Zobellia
	ARC 85	Arcachon	lat 44.6813750; long − 1.1402178	Bacteria	Proteobacteria	Alphaproteobacteria	Rhodobacterales	Hyphomonadaceae	Woodsholea
	ARC 86	Arcachon	lat 44.6813750; long − 1.1402178	Bacteria	Bacteroidetes	Flavobacteriia	Flavobacteriales	Flavobacteriaceae	Aquimarina
	ARC 87	Arcachon	lat 44.6813750; long − 1.1402178	Not_Identified
	ARC 88	Arcachon	lat 44.6813750; long − 1.1402178	Not_Identified
	THAU 1	Thau	lat 43.39404; long 3.58092	Bacteria	Proteobacteria	Gammaproteobacteria	Alteromonadales	Pseudoalteromonadaceae	Pseudoalteromonas
	THAU 2	Thau	lat 43.39404; long 3.58092	Bacteria	Proteobacteria	Gammaproteobacteria	Vibrionales	Vibrionaceae	Vibrio
	THAU 3	Thau	lat 43.39404; long 3.58092	Bacteria	Proteobacteria	Alphaproteobacteria	Rhizobiales	Stappiaceae	Roseibium
	THAU 4	Thau	lat 43.39404; long 3.58092	Bacteria	Proteobacteria	Gammaproteobacteria	Vibrionales	Vibrionaceae	Vibrio
	THAU 5	Thau	lat 43.39404; long 3.58092	Bacteria	Proteobacteria	Gammaproteobacteria	Alteromonadales	Shewanellaceae	Shewanella
	THAU 6	Thau	lat 43.39404; long 3.58092	Bacteria	Proteobacteria	Gammaproteobacteria	Vibrionales	Vibrionaceae	Vibrio
	THAU 7	Thau	lat 43.39404; long 3.58092	Bacteria	Proteobacteria	Gammaproteobacteria	Vibrionales	Vibrionaceae	Vibrio
	THAU 8	Thau	lat 43.39404; long 3.58092	Bacteria	Proteobacteria	Alphaproteobacteria	Rhodobacterales	Rhodobacteraceae	Ruegeria
	THAU 9	Thau	lat 43.39404; long 3.58092	Not_Identified
	THAU 10	Thau	lat 43.39404; long 3.58092	Bacteria	Proteobacteria	Gammaproteobacteria	Alteromonadales	Shewanellaceae	Shewanella
	THAU 11	Thau	lat 43.39404; long 3.58092	Bacteria	Firmicutes	Bacilli	Bacillales	Bacillaceae	Cytobacillus
	THAU 12	Thau	lat 43.39404; long 3.58092	Bacteria	Proteobacteria	Gammaproteobacteria	Vibrionales	Vibrionaceae	Aliivibrio
	THAU 13	Thau	lat 43.39404; long 3.58092	Bacteria	Firmicutes	Bacilli	Bacillales	Bacillaceae	Cytobacillus
	THAU 14	Thau	lat 43.39404; long 3.58092	Bacteria	Proteobacteria	Alphaproteobacteria	Rhodobacterales	Rhodobacteraceae	Ruegeria
	THAU 15	Thau	lat 43.39404; long 3.58092	Bacteria	Proteobacteria	Alphaproteobacteria	Rhodobacterales	Rhodobacteraceae	Roseobacter
	THAU 16	Thau	lat 43.39404; long 3.58092	Bacteria	Proteobacteria	Alphaproteobacteria	Rhodobacterales	Rhodobacteraceae	Ruegeria
	THAU 17	Thau	lat 43.39404; long 3.58092	Bacteria	Proteobacteria	Gammaproteobacteria	Alteromonadales	Shewanellaceae	Shewanella
	THAU 18	Thau	lat 43.39404; long 3.58092	Bacteria	Proteobacteria	Alphaproteobacteria	Rhodobacterales	Rhodobacteraceae	Yoonia
	THAU 19	Thau	lat 43.39404; long 3.58092	Bacteria	Proteobacteria	Alphaproteobacteria	Rhodobacterales	Rhodobacteraceae	Paracoccus
	THAU 20	Thau	lat 43.39404; long 3.58092	Bacteria	Firmicutes	Bacilli	Bacillales	Bacillaceae	Cytobacillus
	THAU 21	Thau	lat 43.39404; long 3.58092	Bacteria	Proteobacteria	Alphaproteobacteria	Rhodobacterales	Rhodobacteraceae	Ruegeria
	THAU 22	Thau	lat 43.39404; long 3.58092	Bacteria	Proteobacteria	Gammaproteobacteria	Vibrionales	Vibrionaceae	Vibrio
	THAU 23	Thau	lat 43.39404; long 3.58092	Bacteria	Proteobacteria	Gammaproteobacteria	Vibrionales	Vibrionaceae	Vibrio
	THAU 24	Thau	lat 43.39404; long 3.58092	Bacteria	Proteobacteria	Gammaproteobacteria	Alteromonadales	Pseudoalteromonadaceae	Pseudoalteromonas
	THAU 25	Thau	lat 43.39404; long 3.58092	Bacteria	Proteobacteria	Gammaproteobacteria	Vibrionales	Vibrionaceae	Vibrio
	THAU 26	Thau	lat 43.39404; long 3.58092	Bacteria	Proteobacteria	Gammaproteobacteria	Oceanospirillales	Endozoicomonadaceae	Parendozoicomonas
	THAU 27	Thau	lat 43.39404; long 3.58092	Not_Identified
	THAU 28	Thau	lat 43.39404; long 3.58092	Bacteria	Proteobacteria	Alphaproteobacteria	Rhodobacterales	Rhodobacteraceae	Ruegeria
	THAU 29	Thau	lat 43.39404; long 3.58092	Bacteria	Proteobacteria	Gammaproteobacteria	Alteromonadales	Shewanellaceae	Shewanella
	THAU 30	Thau	lat 43.39404; long 3.58092	Bacteria	Proteobacteria	Alphaproteobacteria	Rhodobacterales	Rhodobacteraceae	Roseobacter
	THAU 31	Thau	lat 43.39404; long 3.58092	Bacteria	Proteobacteria	Alphaproteobacteria	Rhodobacterales	Rhodobacteraceae	DQ416564_g
	THAU 32	Thau	lat 43.39404; long 3.58092	Not_Identified
	THAU 33	Thau	lat 43.39404; long 3.58092	Bacteria	Proteobacteria	Alphaproteobacteria	Rhodobacterales	Rhodobacteraceae	DQ416564_g
	THAU 34	Thau	lat 43.39404; long 3.58092	Bacteria	Proteobacteria	Gammaproteobacteria	Alteromonadales	Shewanellaceae	Shewanella
	THAU 35	Thau	lat 43.39404; long 3.58092	Bacteria	Proteobacteria	Gammaproteobacteria	Vibrionales	Vibrionaceae	Vibrio
	THAU 36	Thau	lat 43.39404; long 3.58092	Bacteria	Proteobacteria	Alphaproteobacteria	Sphingomonadales	Erythrobacteraceae	Erythrobacter
	THAU 37	Thau	lat 43.39404; long 3.58092	Not_Identified
	THAU 38	Thau	lat 43.39404; long 3.58092	Not_Identified
	THAU 39	Thau	lat 43.39404; long 3.58092	Not_Identified
	THAU 40	Thau	lat 43.39404; long 3.58092	Bacteria	Proteobacteria	Alphaproteobacteria	Rhodobacterales	Hyphomonadaceae	Algimonas
	THAU 41	Thau	lat 43.39404; long 3.58092	Bacteria	Firmicutes	Bacilli	Bacillales	Bacillaceae	Oceanobacillus
	THAU 42	Thau	lat 43.39404; long 3.58092	Not_Identified
	THAU 43	Thau	lat 43.39404; long 3.58092	Bacteria	Firmicutes	Bacilli	Bacillales	Bacillaceae	Cytobacillus
	THAU 44	Thau	lat 43.39404; long 3.58092	Not_Identified
	THAU 45	Thau	lat 43.39404; long 3.58092	Bacteria	Proteobacteria	Alphaproteobacteria	Sphingomonadales	Sphingomonadaceae	Sphingorhabdus
	THAU 46	Thau	lat 43.39404; long 3.58092	Bacteria	Proteobacteria	Alphaproteobacteria	Rhodobacterales	Rhodobacteraceae	Paracoccus
	THAU 47	Thau	lat 43.39404; long 3.58092	Bacteria	Proteobacteria	Gammaproteobacteria	Vibrionales	Vibrionaceae	Vibrio
	THAU 48	Thau	lat 43.39404; long 3.58092	Not_Identified
	THAU 49	Thau	lat 43.39404; long 3.58092	Bacteria	Bacteroidetes	Flavobacteriia	Flavobacteriales	Flavobacteriaceae	Maribacter
	THAU 50	Thau	lat 43.39404; long 3.58092	Bacteria	Proteobacteria	Gammaproteobacteria	Alteromonadales	Shewanellaceae	Shewanella
	THAU 51	Thau	lat 43.39404; long 3.58092	Bacteria	Proteobacteria	Gammaproteobacteria	Vibrionales	Vibrionaceae	Vibrio
	THAU 52	Thau	lat 43.39404; long 3.58092	Bacteria	Proteobacteria	Gammaproteobacteria	Alteromonadales	Shewanellaceae	Shewanella
	THAU 53	Thau	lat 43.39404; long 3.58092	Bacteria	Proteobacteria	Gammaproteobacteria	Vibrionales	Vibrionaceae	Vibrio
	THAU 54	Thau	lat 43.39404; long 3.58092	Bacteria	Proteobacteria	Gammaproteobacteria	Vibrionales	Vibrionaceae	Vibrio
	THAU 55	Thau	lat 43.39404; long 3.58092	Bacteria	Proteobacteria	Gammaproteobacteria	Vibrionales	Vibrionaceae	Vibrio
	THAU 56	Thau	lat 43.39404; long 3.58092	Bacteria	Proteobacteria	Alphaproteobacteria	Rhodobacterales	Rhodobacteraceae	Roseobacter
	THAU 57	Thau	lat 43.39404; long 3.58092	Bacteria	Proteobacteria	Gammaproteobacteria	Vibrionales	Vibrionaceae	Vibrio
	THAU 58	Thau	lat 43.39404; long 3.58092	Bacteria	Firmicutes	Bacilli	Bacillales	Bacillaceae	Cytobacillus
	THAU 59	Thau	lat 43.39404; long 3.58092	Bacteria	Proteobacteria	Alphaproteobacteria	Rhodobacterales	Rhodobacteraceae	Yoonia
	THAU 60	Thau	lat 43.39404; long 3.58092	Not_Identified
	THAU 61	Thau	lat 43.39404; long 3.58092	Bacteria	Proteobacteria	Alphaproteobacteria	Rhodobacterales	Rhodobacteraceae	Ruegeria
	THAU 62	Thau	lat 43.39404; long 3.58092	Bacteria	Firmicutes	Bacilli	Bacillales	Bacillaceae	Cytobacillus
	THAU 63	Thau	lat 43.39404; long 3.58092	Bacteria	Proteobacteria	Gammaproteobacteria	Vibrionales	Vibrionaceae	Vibrio
	THAU 64	Thau	lat 43.39404; long 3.58092	Bacteria	Proteobacteria	Alphaproteobacteria	Rhodobacterales	Rhodobacteraceae	Ruegeria
	THAU 65	Thau	lat 43.39404; long 3.58092	Bacteria	Proteobacteria	Alphaproteobacteria	Sphingomonadales	Sphingomonadaceae	Parasphingorhabdus
	THAU 66	Thau	lat 43.39404; long 3.58092	Bacteria	Proteobacteria	Gammaproteobacteria	Vibrionales	Vibrionaceae	Vibrio
	THAU 67	Thau	lat 43.39404; long 3.58092	Bacteria	Proteobacteria	Gammaproteobacteria	Vibrionales	Vibrionaceae	Vibrio
